# Postnatal Maturation of Dendritic Epidermal T Cells and Langerhans Cells Follows Distinct Differentiation Trajectories Independent of Microbiota

**DOI:** 10.64898/2026.04.05.716534

**Authors:** David Obwegs, Alexander Oschwald, Lara M. Koetter, Cylia Crisand, Sidney Doerr, Kerstin Bruder, Solveig Runge, Nisreen Ghanem, Vidmante Fuchs, Marleen Eckert, Julia Kolter, Daniel Erny, Marco Prinz, Susana Minguet, Wolfgang W. Schamel, Philipp Henneke, Stephan P. Rosshart, Katrin Kierdorf, Sagar

## Abstract

The mouse epidermis harbors two key resident immune populations—dendritic epidermal T cells (DETCs), a subset of invariant γδ T cells, and Langerhans cells (LCs), specialized tissue-resident macrophages—both of which play critical roles in immune surveillance, barrier integrity, and tissue homeostasis. While the fetal origin of both cell types has been defined, the cellular and molecular mechanisms that govern their postnatal fates following colonization of the epidermis around birth remain incompletely understood. Here, we present a combination of immunophenotyping- and transcriptome-resolved single-cell map of DETC and LC development in the mouse epidermis from late embryogenesis through adulthood. We delineate differentiation trajectories for both cell types, marked by distinct changes in morphology, proliferation, and transcriptional programming. Using mice deficient in γδ T cells, which lack canonical DETCs, we demonstrate that LCs develop independently of canonical DETCs likely due to the presence of αβDETCs. Moreover, analysis of germ-free mice and wildlings reveals that the postnatal development of both DETCs and LCs is independent of microbial colonization. Together, our findings define the core principles underlying the establishment of the mouse epidermal immune niche.

**GRAPHICAL ABSTRACT:** 
