## Supplementary Tables for "Postnatal Maturation of Dendritic Epidermal T Cells and Langerhans Cells Follows Distinct Differentiation Trajectories Independent of Microbiota": Supplementary Table 2.csv

cycling_phase	genes
g2m	Hmgb2
g2m	Cdk1
g2m	Nusap1
g2m	Ube2c
g2m	Birc5
g2m	Tpx2
g2m	Top2a
g2m	Ndc80
g2m	Cks2
g2m	Nuf2
g2m	Cks1b
g2m	Mki67
g2m	Tmpo
g2m	Cenpf
g2m	Tacc3
g2m	Pimreg
g2m	Smc4
g2m	Ccnb2
g2m	Ckap2l
g2m	Ckap2
g2m	Aurkb
g2m	Bub1
g2m	Kif11
g2m	Anp32e
g2m	Tubb4b
g2m	Gtse1
g2m	Kif20b
g2m	Hjurp
g2m	Cdca3
g2m	Jpt1
g2m	Cdc20
g2m	Ttk
g2m	Cdc25c
g2m	Kif2c
g2m	Rangap1
g2m	Ncapd2
g2m	Dlgap5
g2m	Cdca2
g2m	Cdca8
g2m	Ect2
g2m	Kif23
g2m	Hmmr
g2m	Aurka
g2m	Psrc1
g2m	Anln
g2m	Lbr
g2m	Ckap5
g2m	Cenpe
g2m	Ctcf
g2m	Nek2
g2m	G2e3
g2m	Gas2l3
g2m	Cbx5
g2m	Cenpa
s	Mcm5
s	Pcna
s	Tyms
s	Fen1
s	Mcm7
s	Mcm4
s	Rrm1
s	Ung
s	Gins2
s	Mcm6
s	Cdca7
s	Dtl
s	Prim1
s	Uhrf1
s	Cenpu
s	Hells
s	Rfc2
s	Polr1b
s	Nasp
s	Rad51ap1
s	Gmnn
s	Wdr76
s	Slbp
s	Ccne2
s	Ubr7
s	Pold3
s	Msh2
s	Atad2
s	Rad51
s	Rrm2
s	Cdc45
s	Cdc6
s	Exo1
s	Tipin
s	Dscc1
s	Blm
s	Casp8ap2
s	Usp1
s	Clspn
s	Pola1
s	Chaf1b
s	Mrpl36
s	E2f8
