## Supplementary Tables for "Postnatal Maturation of Dendritic Epidermal T Cells and Langerhans Cells Follows Distinct Differentiation Trajectories Independent of Microbiota": Supplementary Table 4.xlsx

### Sheet: figure 3 (DETC)
gene	gene_module
0610025J13Rik	2
1110038B12Rik	0
1700016P03Rik	3
1700030N03Rik	0
1700034P13Rik	2
1700097N02Rik	2
2410003L11Rik	4
2610020C07Rik	3
2610318N02Rik	2
2610528A11Rik	4
2700046G09Rik	3
3830403N18Rik	4
4930412F09Rik	0
4930556M19Rik	0
4930565D16Rik	3
4933431K23Rik	0
5430440P10Rik	2
5830405F06Rik	0
5830411N06Rik	2
8030451A03Rik	0
9130015A21Rik	1
9330188P03Rik	3
9830144P21Rik	4
A630072M18Rik	2
AI506816	1
AI662270	1
AI854703	3
AW112010	1
AW551984	3
AY036118	4
Aarsd1	0
Abcb1b	3
Abcb9	0
Abi3	4
Abt1	3
Acaa2	1
Acat1	1
Ace	4
Ackr3	4
Acod1	0
Acot7	1
Acsl3	0
Acta1	3
Actb	1
Actn1	0
Actr3	1
Adam12	0
Adam15	3
Adam19	1
Adam33	2
Adam8	4
Adamts13	3
Adamts2	4
Adamts4	2
Adamts9	0
Add2	0
Add3	1
Adgb	3
Adgrb2	4
Adgre5	2
Adgrl3	2
Adh1	1
Adm	3
Adra2a	3
Adrb1	3
Adssl1	3
Aebp1	0
Agfg2	1
Ahcy	0
Ahr	4
Ahsg	3
Aim2	1
Airn	0
Ak2	0
Akr1b3	1
Akr1c13	1
Alas1	3
Alas2	3
Aldh1a3	3
Aldh3a1	0
Aldoa	4
Aldoc	4
Alox5ap	4
Alyref	0
Amn	3
Anapc11	1
Anapc2	3
Anapc5	1
Ank1	0
Ankrd36	0
Ankrd37	0
Ankrd49	1
Anln	2
Anp32a	1
Anp32e	2
Anxa1	1
Anxa3	4
Aoah	0
Aoc1	2
Apbb1	3
Apex1	0
Apobec2	0
Apobec3	2
Apoe	4
Apol9a	1
App	0
Aprt	0
Aqp1	2
Aqp3	2
Ar	3
Arc	0
Areg	3
Arf4	3
Arfgef3	0
Arg1	2
Arhgap11a	2
Arhgap15	1
Arhgap19	2
Arhgap9	1
Arhgef39	2
Arl5c	3
Arl6ip1	2
Arrb2	1
Asf1b	2
Asgr2	4
Asns	0
Asphd2	4
Aspm	2
Ass1	3
Astl	2
Atad2	0
Atad3a	0
Atad5	0
Atf3	3
Atg16l1	3
Atic	0
Atoh7	4
Atp1a3	3
Atp1b2	0
Atp23	1
Atp5b	1
Atp5f1	1
Atp5g1	0
Atp5g2	1
Atp5g3	1
Atp5o	1
Atxn10	1
Aurka	2
Aurkb	2
B020010K11Rik	2
B230359F08Rik	4
B2m	1
B3gnt2	1
B3gnt8	4
B4galnt2	3
BC051019	2
Bag3	3
Bambi	2
Banf1	1
Banp	3
Bard1	0
Barx2	4
Basp1	0
Batf3	4
Baz1b	0
Bcat1	0
Bckdk	0
Bcl11a	0
Bcl2a1b	0
Bcl2a1d	2
Bend7	3
Bex1	0
Bex2	3
Bex4	0
Bglap	0
Bglap2	3
Bgn	4
Bhlhe40	1
Bin2	1
Birc5	2
Bmp2	4
Bmp7	3
Bnc1	4
Bora	2
Brca1	0
Brca2	0
Brip1	0
Btc	0
Btg2	4
Btnl10	4
Bub1	4
Bub1b	2
Bub3	2
C1qb	4
C1qbp	0
C1qc	4
C1qtnf3	4
C230034O21Rik	2
C2cd4b	3
C430049B03Rik	2
CAAA01147332.1	1
Cacna1i	0
Cacybp	1
Cad	0
Calca	3
Calcb	3
Cald1	2
Calm3	1
Calml3	4
Calr	1
Caly	0
Camk1d	3
Camk2b	2
Camk2n2	3
Camk4	0
Cant1	3
Canx	1
Cap1	1
Capg	4
Capn10	3
Capn3	4
Caprin1	1
Car1	0
Car2	0
Casp14	3
Casp3	1
Catsperz	2
Cbr1	3
Cbr3	3
Cbx5	0
Ccdc166	3
Ccdc18	2
Ccdc184	4
Ccdc30	3
Ccdc34	2
Ccdc86	0
Ccl1	2
Ccl2	4
Ccl3	0
Ccl4	4
Ccl5	0
Ccl7	4
Ccl8	3
Ccl9	4
Ccn1	4
Ccna2	2
Ccnb1	2
Ccnb1ip1	0
Ccnb2	2
Ccnd1	3
Ccne1	0
Ccne2	0
Ccnf	2
Ccng1	1
Ccno	3
Ccr2	2
Ccr4	4
Ccr5	0
Ccr7	1
Ccr8	1
Ccr9	0
Ccrl2	0
Cct2	1
Cct3	1
Cct5	1
Cct6a	1
Cct8	1
Cd101	1
Cd109	4
Cd160	1
Cd163l1	1
Cd200	1
Cd200r1	4
Cd200r2	0
Cd209c	2
Cd226	1
Cd24a	0
Cd27	1
Cd274	0
Cd28	0
Cd300ld	4
Cd36	0
Cd4	2
Cd40	2
Cd40lg	0
Cd48	1
Cd5	0
Cd52	1
Cd6	4
Cd63	0
Cd69	1
Cd74	3
Cd79a	3
Cd79b	1
Cd81	0
Cd82	0
Cd83	0
Cd86	0
Cd8a	0
Cd8b1	0
Cdc20	2
Cdc25b	2
Cdc25c	2
Cdc42ep1	2
Cdc42ep5	2
Cdc45	0
Cdc6	0
Cdca2	2
Cdca3	2
Cdca4	0
Cdca5	0
Cdca7	0
Cdca7l	0
Cdca8	2
Cdcp1	4
Cdh4	2
Cdhr1	4
Cdk1	2
Cdk11b	3
Cdk2ap2	1
Cdk4	0
Cdk6	0
Cdk8	3
Cdkn1a	3
Cdkn1c	2
Cdkn2a	2
Cdkn2c	2
Cdkn2d	2
Cdkn3	2
Cebpd	3
Cecr2	0
Cenpa	2
Cenpe	2
Cenpf	2
Cenph	0
Cenpk	0
Cenpm	2
Cenpn	2
Cenpp	2
Cenps	0
Cenpw	2
Cenpx	0
Cep128	2
Cep55	2
Cep85	2
Cep89	2
Cfl1	1
Cfp	4
Cgas	0
Ch25h	4
Chac1	0
Chad	0
Chaf1a	0
Chaf1b	0
Chchd1	1
Chchd10	0
Chek1	0
Chl1	3
Chn2	1
Chrne	3
Chtf18	0
Cib2	2
Cidea	4
Cip2a	2
Cisd1	0
Cish	0
Cit	2
Cited1	3
Cited2	3
Cited4	4
Ckap2	2
Ckap2l	2
Ckap4	1
Ckap5	2
Ckb	3
Ckm	0
Cks1b	2
Cks2	2
Cldn10	4
Cldn5	3
Clec10a	4
Clec12a	1
Clec2i	1
Clec2l	3
Clic1	1
Clspn	0
Clstn3	0
Cma1	4
Cmc2	2
Cmss1	3
Cmtm7	1
Cnfn	3
Cnn2	4
Cnnm1	0
Coa3	1
Col16a1	0
Col1a1	4
Col4a1	0
Col6a1	1
Col6a2	1
Col6a3	4
Colq	3
Comp	3
Cops3	0
Coro1a	1
Cotl1	1
Cox5a	1
Cox6a2	4
Cox6b2	2
Cpa1	4
Cpd	0
Cpm	2
Cpne5	0
Crabp2	0
Creld2	1
Crem	3
Crip2	0
Crispld2	1
Crmp1	1
Crtam	4
Cryab	2
Crybg1	0
Cs	1
Csf1	2
Csf2	4
Cspg4	4
Csrp1	0
Csrp2	0
Cth	3
Ctla2b	4
Ctla4	0
Ctnna3	2
Ctsd	4
Ctsg	4
Ctsl	3
Ctss	4
Cux1	1
Cwc25	3
Cx3cr1	1
Cxcl1	4
Cxcl10	0
Cxcl12	3
Cxcl14	4
Cxcl2	4
Cxcr3	0
Cxcr4	0
Cxcr6	4
Cyb561	4
Cyba	1
Cybb	4
Cym	0
Cystm1	3
D030056L22Rik	2
D130058E05Rik	4
Dach1	2
Dact1	3
Dap	2
Dbi	1
Dck	0
Dcn	4
Dcstamp	2
Ddc	4
Ddit3	2
Ddit4	1
Ddost	1
Ddx39	1
Ddx3y	1
Dek	0
Dennd5b	4
Depdc1a	2
Depdc1b	2
Derl3	0
Dgat1	3
Dhcr24	1
Dhdh	2
Dhfr	0
Diaph3	2
Dkc1	0
Dkkl1	4
Dlat	0
Dlc1	3
Dlgap5	2
Dlk1	0
Dll1	3
Dmkn	3
Dmrta1	0
Dnaaf2	0
Dnah8	2
Dnajb1	3
Dnajb6	3
Dnajc15	1
Dnajc2	1
Dnajc6	3
Dnajc9	0
Dnm3os	4
Dnmt1	0
Dnmt3b	1
Dnmt3c	2
Dntt	4
Dok2	4
Dpf1	3
Dpy30	1
Dqx1	2
Drc1	0
Dscc1	0
Dsp	4
Dtl	0
Dtx1	0
Dtymk	0
Dusp1	0
Dusp10	0
Dusp14	4
Dusp2	0
Dusp5	4
Dusp9	4
Dut	0
Dynlt1a	0
Dysf	2
E2f1	0
E2f7	0
E2f8	0
E330020D12Rik	3
Ebf1	0
Ebf3	2
Ece1	1
Ect2	2
Eda	3
Edn2	2
Eef1a2	3
Eef1b2	1
Eef1g	1
Efcab11	2
Efcab6	2
Efna1	3
Efna3	3
Efnb2	3
Egln3	1
Egr1	0
Egr2	2
Egr3	4
Egr4	0
Ehbp1	3
Ehd3	3
Ehf	3
Eif1ax	1
Eif2s1	1
Eif2s3y	1
Eif4a1	1
Eif4ebp1	0
Eif5a	1
Emb	1
Emp2	3
Emp3	2
Eno1	1
Eno3	0
Enpep	4
Eomes	0
Ephx4	4
Eprs	0
Erg28	1
Erh	0
Ermap	2
Ern1	3
Erp29	1
Esco2	0
Espl1	2
Esyt1	1
Evc	3
Evl	4
Evx1	0
Exosc7	0
Exosc8	2
Exph5	3
Eya1	4
Ezh2	0
F10	4
Fabp3	2
Fabp4	2
Fabp5	0
Fads2	1
Fam111a	0
Fam13a	3
Fam155a	2
Fam43a	3
Fam71a	0
Fam83d	2
Faxc	3
Fbln2	4
Fbxo30	3
Fbxo5	0
Fcgr3	1
Fcrl1	2
Fcrla	0
Fcrlb	3
Fdft1	1
Fdps	1
Fen1	0
Fgf10	2
Fgf15	4
Fgf16	2
Fgl2	1
Fhl2	1
Fignl1	0
Fkbp11	2
Fkbp2	1
Fkbp4	0
Flg	0
Flrt3	3
Flt3l	4
Fmr1nb	4
Fn3k	2
Fndc3a	1
Fndc4	3
Fos	3
Fosb	3
Foxa3	4
Foxd1	3
Foxf1	0
Foxj1	3
Foxm1	2
Foxp3	4
Foxq1	2
Fst	0
Fstl1	4
Fstl4	3
Ftl1	4
Fundc2	1
Fut8	1
Fxyd4	4
Fxyd6	2
Fzd8	2
Fzr1	2
G0s2	1
G2e3	2
G3bp1	1
Gabarapl1	3
Gabrr2	3
Gad2	4
Gadd45b	2
Gadd45g	3
Gadd45gip1	1
Gal3st1	3
Galk1	0
Gapdh	2
Gar1	0
Gars	0
Gart	0
Gas2l3	2
Gas7	0
Gbp2	1
Gbp6	0
Gbp7	1
Gcat	0
Gclc	2
Gclm	1
Gda	2
Gen1	2
Gfi1	4
Ghsr	4
Gimap3	1
Gimap4	0
Gins2	0
Gja1	0
Gjb2	2
Gla	3
Glb1	4
Gli3	2
Glipr2	1
Gltp	0
Glul	1
Gmfg	1
Gmnn	0
Gng11	2
Gng3	1
Gng5	1
Gngt2	4
Gnmt	3
Gp5	0
Gpaa1	1
Gpatch4	0
Gphn	3
Gpr132	0
Gpr15	1
Gpr171	1
Gpr183	1
Gpr20	4
Gpr65	0
Gpr83	0
Gprc5a	2
Gpsm2	2
Gramd3	0
Grasp	2
Grb7	2
Grhl3	1
Grik3	3
Grrp1	0
Gsn	4
Gsta4	1
Gstp3	4
Gtse1	2
Gucy2c	3
Gxylt2	0
Gypa	2
Gzma	0
Gzmb	0
Gzmc	1
Gzme	0
Gzmf	2
H1f0	2
H1fx	2
H2-Aa	3
H2-D1	1
H2-K1	1
H2-Q4	2
H2-Q6	2
H2-Q7	2
H2afv	2
H2afx	2
H2afz	2
Haspin	2
Hat1	0
Haus4	0
Havcr2	3
Hba-a1	1
Hba-a2	3
Hbb-bs	3
Hbb-bt	2
Hbegf	2
Hck	1
Hdgf	2
Hells	0
Hemgn	0
Hepacam2	2
Heph	3
Herpud1	2
Hes1	0
Hilpda	3
Hirip3	0
Hist1h1a	0
Hist1h1b	0
Hist1h1c	0
Hist1h1d	0
Hist1h1e	0
Hist1h2ab	0
Hist1h2ac	0
Hist1h2ad	0
Hist1h2ae	0
Hist1h2af	0
Hist1h2ag	0
Hist1h2ai	0
Hist1h2ak	0
Hist1h2an	0
Hist1h2ao	0
Hist1h2ap	0
Hist1h2bb	0
Hist1h2bc	0
Hist1h2be	0
Hist1h2bf	0
Hist1h2bg	0
Hist1h2bh	0
Hist1h2bj	4
Hist1h2bm	0
Hist1h2bn	0
Hist1h3a	0
Hist1h3b	0
Hist1h3c	0
Hist1h3d	0
Hist1h3e	0
Hist1h3f	0
Hist1h3g	0
Hist1h3h	2
Hist1h3i	0
Hist1h4c	0
Hist1h4d	0
Hist1h4h	0
Hist1h4i	4
Hist1h4j	0
Hist1h4k	2
Hist1h4m	0
Hist1h4n	0
Hist2h2ac	0
Hist2h2bb	0
Hist2h3b	0
Hist2h4	0
Hist3h2ba	2
Hist4h4	2
Hivep3	0
Hjurp	2
Hlf	0
Hmga2	0
Hmgb1	2
Hmgb2	2
Hmgb3	2
Hmgcr	1
Hmgcs1	1
Hmgn1	0
Hmgn2	1
Hmgn3	0
Hmgn5	2
Hmmr	2
Hnrnpa1	1
Hnrnpa3	1
Hnrnpab	0
Hnrnpd	1
Hnrnpf	1
Hnrnpu	1
Hopx	3
Hoxa5	3
Hoxa9	0
Hoxc9	0
Hpf1	0
Hrh4	0
Hsp90aa1	0
Hsp90ab1	0
Hsp90b1	1
Hspa12a	4
Hspa1a	0
Hspa1b	0
Hspa2	3
Hspa5	1
Hspa8	1
Hspb1	3
Hspd1	0
Hspe1	0
Hspg2	4
Hsph1	1
Htatsf1	0
Htra3	4
Htra4	2
Hyou1	1
Icam1	0
Icos	1
Id1	3
Id2	1
Id3	0
Idi1	1
Ier2	0
Ier3	3
Ier5	3
Ier5l	3
Ifi208	4
Ifi213	0
Ifi27	1
Ifi27l2a	1
Ifi30	1
Ifi47	1
Ifit1	0
Ifitm1	1
Ifitm10	1
Ifitm2	1
Ifitm3	0
Igf2	0
Igf2bp1	0
Igf2bp3	1
Igfbp2	2
Igfbp4	0
Igfbp7	2
Igflr1	1
Igha	1
Ighm	1
Igkv8-24	2
Igtp	1
Ikzf2	1
Ikzf3	0
Il10ra	3
Il13	4
Il17a	4
Il17f	4
Il17re	3
Il18rap	1
Il1r2	3
Il2	4
Il20ra	0
Il21r	1
Il22	0
Il23a	0
Il23r	2
Il2ra	3
Il3	2
Il4	4
Il5	2
Il7r	0
Impa2	1
Impdh2	0
Ina	0
Incenp	2
Inpp4b	0
Insm1	0
Ipcef1	1
Ipo5	0
Irf1	1
Irf4	3
Irf5	0
Irf7	4
Irf8	0
Isg15	3
Isg20	1
Islr	3
Itga1	2
Itga4	1
Itgae	4
Itgax	0
Itgb7	4
Itln1	4
Itm2a	3
Jaml	4
Jchain	3
Jdp2	2
Jpt1	2
Jpt2	0
Jun	4
Jup	4
Kcnc1	3
Kcnj8	1
Kcnk1	4
Kcnk10	0
Kcnk3	3
Kcnk5	0
Kcnn1	4
Kcnn4	1
Kcnq1ot1	0
Kcnq5	3
Kdr	4
Keap1	2
Kif11	2
Kif14	4
Kif15	2
Kif18a	2
Kif18b	2
Kif20a	2
Kif20b	2
Kif22	2
Kif23	2
Kif2c	2
Kif4	2
Kifc1	2
Kir3dl1	4
Kir3dl2	3
Kit	3
Klf1	0
Klf2	1
Klf4	3
Klf6	4
Klhdc2	1
Klhl1	0
Klk8	4
Klra17	0
Klra5	1
Klra6	4
Klra7	4
Klrb1a	4
Klrb1f	4
Klrc1	0
Klrc2	0
Klre1	0
Klri2	0
Kmt5a	1
Knl1	2
Knstrn	2
Kntc1	0
Kpna2	2
Kpnb1	0
Krt1	1
Krt10	3
Krt14	3
Krt15	4
Krt17	4
Krt23	4
Krt5	4
Krt8	4
Krt83	3
Krtcap2	1
Krtdap	3
Lad1	2
Lag3	3
Lama2	0
Lamb2	0
Lamtor4	1
Lars2	4
Lbr	2
Lce1m	0
Lcmt2	3
Ldha	1
Ldlr	1
Lef1	0
Lgals1	1
Lgals7	3
Lgals9	1
Lgr5	3
Lhfpl2	0
Lhfpl3	3
Lif	4
Lig1	0
Lilrb4a	4
Limd2	4
Lin28b	0
Lmna	4
Lmnb1	2
Lncpint	3
Lockd	2
Lpcat2	2
Lratd1	4
Lrmda	0
Lrrc32	0
Lrrc74b	4
Lsm2	0
Lsm3	2
Lsm5	2
Lsm6	1
Lsm7	1
Lsp1	4
Lta	0
Ltb	4
Lurap1	0
Ly6a	1
Ly6c2	0
Ly6d	3
Ly6e	1
Ly6g5b	4
Ly6k	2
Lyar	0
Lypd5	2
Mab21l4	4
Mad1l1	1
Mad2l1	2
Madcam1	4
Mafb	2
Maff	3
Maged1	0
Magee2	4
Magix	2
Magt1	1
Mal2	4
Mall	0
Mamdc2	4
Maml2	0
Man1b1	3
Manf	1
Maoa	3
Map1lc3a	3
Map3k19	0
Map3k8	4
Map4k5	3
March3	3
Marcksl1	3
Mast4	3
Mastl	2
Maz	1
Mchr1	3
Mcm10	4
Mcm2	0
Mcm3	0
Mcm4	0
Mcm5	0
Mcm6	0
Mcm7	0
Mcpt4	4
Mdk	0
Med31	3
Mef2c	0
Megf10	1
Melk	2
Mertk	0
Mest	3
Metrnl	3
Mettl1	0
Mgst2	1
Mid1ip1	0
Mif	0
Mir142hg	3
Mir155hg	3
Mir99ahg	1
Mis18a	2
Mis18bp1	2
Mki67	2
Mlf1	0
Mms22l	0
Mns1	2
Mpo	0
Mpp7	0
Mpzl2	0
Mrc2	4
Mrpl12	1
Mrpl18	0
Mrpl23	1
Mrpl30	1
Mrpl36	1
Mrpl42	1
Mrpl58	1
Mrps28	0
Mrps36	1
Mrto4	0
Ms4a4b	0
Ms4a6b	1
Msmo1	1
Msx1	0
Msx2	3
Mt1	3
Mt2	3
Mtap	0
Mthfd1	0
Mthfd2	0
Muc20	4
Mvd	1
Mxd3	2
Myadm	1
Myb	0
Mybbp1a	0
Mybl2	0
Myc	0
Mycn	1
Myh11	4
Myh9	4
Myl10	1
Myl4	2
Mylk4	4
Myo18b	0
Myo1d	3
Mzb1	0
Mzt2	3
Naa10	0
Naca	1
Nanos1	3
Nap1l1	0
Nap1l3	3
Nap1l5	3
Napsa	1
Nasp	0
Ncam1	2
Ncapd2	2
Ncapd3	0
Ncapg	2
Ncapg2	0
Ncaph	2
Nccrp1	4
Ncl	0
Ndc80	2
Nde1	2
Ndrg1	3
Ndufa4l2	4
Ndufab1	1
Ndufb4	4
Ndufb7	1
Ndufs8	1
Nefh	0
Nefm	0
Neil3	2
Nek2	2
Neto2	3
Nfia	2
Nfkbia	1
Nfkbid	0
Nfkbiz	0
Nhp2	1
Nid2	4
Nkx2-1	4
Nlrp10	4
Nlrp1a	4
Nme1	0
Nme2	0
Nme4	0
Nmral1	0
Nmrk1	1
Nnat	4
Nolc1	0
Nono	1
Nop10	0
Nop16	0
Nop53	3
Nop56	0
Nop58	0
Nos2	4
Notch3	0
Nphs2	1
Npm1	1
Npm3	1
Nppc	3
Nptx2	2
Nr4a1	0
Nrarp	2
Nrep	4
Nrg1	3
Nrgn	1
Nrip3	3
Nrm	0
Nrn1	0
Nrp1	1
Nsa2	4
Nsd2	0
Nsun2	0
Nt5dc2	0
Nt5e	1
Ntrk2	3
Nts	0
Nucks1	2
Nudc	0
Nudcd2	1
Nudt21	1
Nudt4	3
Nudt5	0
Nuf2	2
Nup37	2
Nup62	0
Nup85	0
Nupr1	0
Nusap1	2
Nutf2	0
Nwd1	4
Oasl1	4
Odaph	4
Odc1	1
Odf2	2
Ogn	0
Oip5	2
Olfm3	3
Olfr889	4
Olr1	2
Opcml	3
Orc6	0
Osgin1	0
Osm	0
Osr2	4
Ostf1	1
Otud1	3
Ovol2	3
P3h2	4
P4hb	1
Pa2g4	0
Pacsin1	4
Padi2	4
Paics	0
Pak1	3
Palmd	0
Paqr4	0
Parm1	0
Parp1	0
Parpbp	2
Pax5	0
Pbdc1	1
Pbk	0
Pcbd2	1
Pccb	4
Pcdhgc5	4
Pclaf	2
Pcna	0
Pcp4	4
Pcsk1n	3
Pdcd1	0
Pdcd1lg2	0
Pde10a	3
Pde4b	0
Pde4d	0
Pdgfa	3
Pdia3	1
Pdia4	1
Pdia5	0
Pdia6	1
Pdlim1	1
Pdpr	3
Pdzk1	1
Pdzk1ip1	0
Pdzrn3	0
Peg3	4
Pf4	4
Pfn1	1
Pgam1	1
Pgam2	4
Pgk1	1
Pglyrp1	0
Pglyrp2	4
Pgp	0
Phb	0
Phb2	0
Phgdh	0
Phlda1	0
Phlda2	4
Phlda3	4
Pif1	2
Pik3r6	0
Pim1	0
Pim2	4
Pimreg	2
Pkhd1l1	4
Pkm	1
Pkmyt1	0
Pkp3	4
Pla2g10	2
Pla2g7	4
Plaat3	1
Plac8	0
Plagl1	3
Plau	1
Plaur	3
Plek	3
Plin3	4
Plk1	2
Plk2	3
Plk3	3
Plk4	2
Pllp	2
Plp2	1
Plxdc2	0
Pmaip1	1
Pmel	0
Pmepa1	0
Pmf1	2
Pmp22	3
Poc1a	2
Pof1b	3
Pola1	0
Pold1	0
Pold2	0
Pole	0
Polr2l	0
Pop4	3
Pou2f2	2
Pou2f3	4
Pou3f1	3
Ppa1	0
Ppargc1a	0
Ppbp	0
Ppdpf	4
Ppib	1
Ppic	1
Ppid	0
Ppih	2
Ppil1	0
Ppp1ca	1
Ppp1r14b	0
Ppp1r15a	3
Ppp4c	1
Pqbp1	3
Prc1	2
Prdx2	1
Prdx4	1
Prelid1	1
Prim1	0
Prkcb	1
Prmt1	1
Prph	2
Prr11	2
Prr29	0
Prr5l	1
Prss2	2
Psat1	0
Psip1	0
Psma4	1
Psmb10	1
Psmb8	1
Psmb9	1
Psmc3ip	0
Psme2	1
Psrc1	2
Ptgs2	0
Pthlh	0
Ptma	2
Ptn	4
Ptpn18	1
Ptpn6	4
Ptprg	0
Pvt1	0
Pwwp3b	2
Pxdc1	2
Pycard	1
Pycr2	1
Qpct	0
Qrfp	1
Rac2	1
Racgap1	2
Rack1	1
Rad21	2
Rad50	0
Rad51	0
Rad51ap1	0
Rad51b	0
Raet1e	0
Ramp1	4
Ramp3	3
Ran	1
Ranbp1	0
Ranbp2	3
Rangap1	2
Rapsn	3
Rasd1	2
Rasgrp1	1
Rasgrp2	0
Rasgrp3	4
Rasl11a	3
Rasl11b	4
Rbbp4	0
Rbbp7	0
Rbl1	0
Rbm38	1
Rbm44	2
Rbmxl1	0
Rbp4	3
Rbpms	0
Rbpms2	0
Rcbtb2	1
Rcc1	0
Rcn3	4
Rdm1	2
Reep4	2
Rexo2	1
Rfc2	0
Rfc3	0
Rfc4	0
Rfc5	0
Rflnb	0
Rftn1	4
Rfwd3	0
Rgcc	4
Rgs13	0
Rgs16	1
Rhag	4
Rhob	1
Rif1	0
Rilpl2	1
Rln3	0
Rmi2	0
Rnase6	1
Rnaseh2b	1
Rnaseh2c	2
Rnaset2a	4
Rnaset2b	4
Rnf138rt1	4
Rnf180	0
Rnf217	3
Rnf227	3
Rora	0
Rorb	0
Rorc	3
Rpa2	0
Rpa3	0
Rplp0	1
Rpn2	1
Rprml	3
Rpsa	1
Rrad	3
Rrm1	0
Rrm2	0
Rrp1b	0
Rrs1	0
Rtp4	1
Runx1	0
Ryr3	0
S100a10	1
S100a4	4
S100a5	0
S1pr1	1
S1pr3	1
S1pr5	0
Sap18	3
Sap30	2
Sapcd2	2
Sash3	1
Sass6	2
Satb1	0
Scd1	0
Scd2	1
Scin	4
Sdc1	3
Sdc4	3
Sdf2l1	1
Sec61b	1
Sele	2
Selenoh	2
Selenom	3
Selenop	4
Sell	0
Selplg	1
Sema4a	1
Sema4d	1
Sept9	1
Serpina3f	4
Serpina3g	4
Serpinb1a	3
Serpinb6b	3
Serpinb9	3
Serpinb9b	2
Serpine1	4
Serpine2	4
Serpinh1	4
Set	1
Setbp1	0
Sf3a1	1
Sf3b5	1
Sfn	3
Sfr1	1
Sfrp4	3
Sfxn1	1
Sgip1	4
Sgk1	3
Sgo1	2
Sgo2a	2
Sh2d1a	0
Sh2d1b1	1
Sh2d4a	4
Sh3d21	3
Shcbp1	2
Shisa2	2
Shisa5	1
Shmt1	0
Shmt2	0
Shroom3	4
Sigmar1	0
Sit1	4
Ska1	4
Ska2	2
Slamf1	0
Slamf7	0
Slbp	0
Slc15a2	3
Slc16a11	3
Slc16a3	0
Slc20a1	4
Slc22a23	2
Slc23a2	3
Slc25a5	1
Slc28a1	0
Slc29a1	0
Slc2a5	2
Slc2a6	4
Slc32a1	3
Slc35d1	3
Slc35f3	3
Slc38a3	4
Slc41a2	3
Slc43a3	0
Slc4a5	3
Slc5a5	2
Slc6a15	4
Slc7a5	1
Slc8a1	0
Slc9a3r2	3
Slfn2	1
Slit2	0
Slpi	2
Smarcc1	0
Smc1a	0
Smc2	2
Smc4	2
Smc5	0
Smco4	0
Smtn	2
Smyd3	0
Snai1	2
Snca	0
Snrpa	1
Snrpa1	1
Snrpd1	0
Snrpd3	1
Snrpe	1
Snrpf	1
Socs1	1
Socs2	3
Sowahd	3
Sox18	0
Sox4	0
Sox5	2
Sox6	0
Sox9	4
Spaca9	1
Spag5	2
Sparc	3
Spats2l	4
Spc24	2
Spc25	2
Spdl1	2
Spdya	3
Sphk2	3
Spp1	2
Sprn	0
Sprr1a	4
Spta1	0
Sptb	3
Sptssb	2
Sqle	1
Srd5a2	2
Srm	0
Ss18l1	3
Ssr2	1
Ssrp1	0
Sst	4
Sstr3	3
St5	0
St6galnac3	0
St6galnac5	3
St8sia6	2
Stat1	1
Stc2	4
Stfa1	1
Stfa3	4
Stil	0
Stk26	0
Stk32b	0
Stk39	1
Stmn1	2
Stmnd1	3
Stoml3	2
Sulf2	0
Sult2b1	3
Sult4a1	3
Supt16	0
Susd2	4
Suv39h1	0
Suz12	0
Svopl	4
Swi5	1
Syce1	2
Syce2	0
Syne2	3
Syt5	3
Tacc3	2
Tacstd2	3
Taf15	0
Taf4b	3
Tagap	1
Tagln	0
Tagln2	1
Tap1	0
Tbx21	0
Tceal3	3
Tcerg1	1
Tcf19	0
Tcof1	0
Tcp1	1
Tcrg-C1	4
Tcrg-C2	4
Tcrg-C3	0
Tcrg-C4	1
Tcrg-V1	4
Tcrg-V3	1
Tcrg-V4	1
Tcrg-V6	4
Tcrg-V7	1
Tent5a	4
Terb1	0
Tesc	0
Tex11	0
Tfcp2l1	3
Tfdp1	0
Tgfbi	0
Tgif1	0
Tgtp1	0
Tgtp2	1
Thbd	4
Thrb	3
Ticrr	0
Tigit	3
Timeless	0
Timm50	0
Timm8a1	0
Timp1	3
Timp2	1
Timp3	4
Tinf2	3
Tipin	0
Tk1	0
Tkt	1
Tle1	3
Tll1	2
Tln2	1
Tlr3	0
Tmeff2	2
Tmem108	4
Tmem132d	3
Tmem151a	2
Tmem158	0
Tmem163	1
Tmem37	0
Tmem97	1
Tmpo	2
Tmprss3	0
Tmsb4x	1
Tmtc2	3
Tnf	2
Tnfaip2	3
Tnfaip6	0
Tnfaip8l1	2
Tnfaip8l3	4
Tnfrsf13b	3
Tnfrsf23	4
Tnfrsf4	0
Tnfrsf9	3
Tnfsf10	1
Tnfsf11	3
Tnfsf14	0
Tnfsf9	0
Tnnc2	0
Tnni1	1
Tomm40	0
Top2a	2
Topbp1	0
Tox2	0
Tpi1	1
Tpm2	0
Tppp3	1
Tpx2	2
Trac	3
Traf1	3
Trav12-2	0
Trav13-1	0
Trav13-2	4
Trav13-3	2
Trav13-4-dv7	2
Trav13d-1	3
Trav13d-4	0
Trav14-2	4
Trav14-3	0
Trav15-1-dv6-1	2
Trav15-2-dv6-2	3
Trav15d-1-dv6d-1	1
Trav16	2
Trav16d-dv11	0
Trav16n	0
Trav21-dv12	4
Trav23	3
Trav3-4	4
Trav6-7-dv9	2
Trbc1	4
Trbc2	4
Trbv1	4
Trbv12-1	3
Trbv12-2	3
Trbv13-1	2
Trbv13-2	4
Trbv13-3	2
Trbv14	4
Trbv15	2
Trbv16	4
Trbv17	4
Trbv19	0
Trbv2	2
Trbv20	4
Trbv22	4
Trbv23	2
Trbv24	4
Trbv26	0
Trbv29	0
Trbv3	2
Trbv30	0
Trbv31	0
Trbv4	3
Trbv5	0
Trdv1	2
Trdv2-2	2
Trdv5	2
Trf	3
Trgv2	4
Trh	0
Trib3	0
Trim2	3
Trim59	2
Trip13	2
Trmt61b	3
Tro	3
Troap	2
Tsc22d1	3
Tsc22d3	1
Tspan13	1
Tspan33	3
Tspan7	3
Tspo2	0
Tssk6	3
Ttc9	2
Ttf2	2
Ttk	2
Tuba1a	2
Tuba1b	2
Tuba1c	2
Tubb2a	3
Tubb2b	3
Tubb3	3
Tubb4b	2
Tubb5	2
Tubb6	2
Tubg1	0
Txk	1
Txn1	1
Tyms	0
Tyrobp	1
U2af1	0
Uap1	0
Uba2	0
Ubash3b	4
Ube2c	2
Ube2s	2
Ube2t	0
Uchl3	1
Uhrf1	0
Ulbp1	0
Ung	0
Usp1	0
Utf1	4
Uty	3
Vcam1	0
Vegfa	3
Vgf	3
Vim	4
Vpreb1	4
Vpreb3	4
Vrk1	1
Vsir	4
Wasf1	0
Wdr12	0
Wdr76	0
Wfdc21	4
Wnt1	2
Wnt11	1
Wnt5b	3
Wscd1	3
Wwc1	3
Xaf1	1
Xcl1	4
Xist	1
Xlr	0
Xpo1	0
Ybx1	1
Ywhae	1
Ywhah	1
Zbp1	0
Zbtb16	0
Zbtb7c	2
Zdbf2	3
Zeb2	1
Zfp296	0
Zfp354b	4
Zfp36	4
Zfp367	0
Zfp36l1	3
Zfp503	4
Zfp683	0
Zfp703	3
Zfp711	3
Zfp773	4
Zmat4	3
Znrd2	1
Znrf1	1
Zwilch	2
Zwint	0
Zyx	4

### Sheet: figure 4 (LC)
gene	gene_module
1110002J07Rik	2
1110038B12Rik	3
1200007C13Rik	5
1520401A03Rik	2
1700016P03Rik	2
1700017B05Rik	0
1700030N03Rik	2
1700123J17Rik	5
2310046K23Rik	1
2610035D17Rik	2
3830403N18Rik	2
4921507P07Rik	5
4930430E12Rik	1
4930455G09Rik	1
4930523C07Rik	2
4930556J24Rik	3
4930565D16Rik	2
4930597O21Rik	4
4932438H23Rik	1
4933439K11Rik	1
9330182L06Rik	3
9530059O14Rik	2
A430035B10Rik	3
A530040E14Rik	1
AA467197	1
AB124611	0
AI506816	3
AI854703	5
AU020206	3
AW112010	1
AY036118	2
Abca1	0
Abca9	0
Abcb1b	0
Abcc4	2
Abcg3	0
Abi1	0
Abtb2	2
Ackr3	1
Acod1	1
Acot1	2
Acp5	0
Acpp	2
Acsbg1	4
Acta1	5
Actn1	0
Actr3	0
Acy1	3
Adad1	5
Adam19	0
Adam33	1
Adam8	1
Adamts1	0
Adamts9	1
Adarb1	2
Add3	1
Adgre1	0
Adgre5	0
Adgrg6	2
Adgrl2	2
Adgrl3	3
Adora2b	2
Adora3	4
Adrb1	0
Adrb2	0
Adssl1	2
Afap1l2	1
Aff3	2
Agpat4	2
Ahcy	3
Ahnak	2
Ahr	4
Aif1	0
Aifm3	4
Airn	2
Akap12	2
Akap5	2
Alas2	2
Alcam	2
Aldh2	0
Aldoa	3
Alox15	6
Alyref	3
Amacr	0
Amot	5
Ang	0
Ankrd33b	1
Ankrd37	3
Anln	3
Anp32e	3
Antxr2	2
Anxa1	2
Anxa3	3
Anxa8	2
Aoah	0
Ap1s2	0
Apex1	3
Apobec1	0
Apobec3	0
Apoc1	1
Apoc2	3
Apod	1
Apoe	0
Apol7c	2
Apol7e	5
Apold1	0
Aprt	0
Ar	2
Arc	3
Areg	2
Arg1	1
Arhgap10	1
Arhgap15	0
Arhgap17	2
Arhgap19	0
Arhgap22	0
Arhgap26	2
Arhgap4	0
Arhgef3	1
Arhgef39	3
Arid3a	0
Arl11	0
Arl4a	2
Arl5c	1
Arl6ip1	0
Armc4	5
Armcx1	5
Arpc2	0
Arrb2	0
Arsb	3
Asah1	0
Asb2	4
Asf1b	3
Aspm	4
Asprv1	1
Ass1	1
Atad2	3
Atad5	3
Atf3	0
Atic	3
Atp1a3	1
Atp6v0d2	1
Atp8b1	2
Atp8b4	0
Atrnl1	2
Aurka	3
Aurkb	4
Avpi1	2
Axl	0
B230359F08Rik	4
B3gnt5	2
B3gnt7	3
B3gnt8	0
B430306N03Rik	4
B4galnt1	0
B4galnt2	3
B830012L14Rik	4
BC030867	3
BC050972	1
Bace2	4
Bach1	0
Bag2	3
Bag3	0
Baiap2	2
Bambi	2
Banf1	3
Bank1	3
Basp1	0
Bbs9	2
Bcam	1
Bcan	4
Bcl2a1a	2
Bcl2a1b	2
Bcl2a1d	2
Bcl2l11	0
Bcl3	2
Bhlhe40	1
Bin2	0
Birc5	4
Blnk	0
Bmp2	1
Bmyc	0
Bora	3
Brca1	3
Brip1	3
Bst2	0
Btbd9	2
Btg2	2
Bub1	4
Bub1b	3
Bub3	3
Bzw2	3
C1qa	0
C1qb	0
C1qbp	3
C1qc	0
C2	1
C3	1
C3ar1	0
C5ar1	1
CAAA01147332.1	0
Cacna1e	2
Cacnb2	2
Cacybp	3
Cadm1	0
Calca	2
Calhm6	1
Calm4	2
Calml4	1
Calr	3
Camk1d	2
Camk2b	2
Camk2d	0
Camk2n1	1
Camk4	1
Camp	1
Capg	0
Capn3	0
Capsl	2
Car14	1
Car2	1
Car3	6
Car5a	5
Car6	7
Car8	2
Casp4	1
Cass4	2
Cav1	1
Cbarp	2
Cbr2	1
Cbr3	4
Cbx5	3
Cc2d2b	1
Ccdc184	6
Ccdc3	6
Ccdc34	3
Ccdc86	0
Ccl1	1
Ccl12	3
Ccl17	1
Ccl2	1
Ccl22	2
Ccl24	1
Ccl3	0
Ccl4	0
Ccl5	1
Ccl6	1
Ccl7	1
Ccl8	2
Ccl9	1
Ccn1	0
Ccn2	1
Ccna2	4
Ccnb1	4
Ccnb2	4
Ccnd1	3
Ccnd2	1
Ccne1	3
Ccne2	3
Ccnf	4
Ccno	2
Ccr1	0
Ccr2	0
Ccr5	0
Ccr7	2
Ccr8	1
Ccrl2	0
Ccser1	2
Cct3	3
Cd14	0
Cd163	1
Cd163l1	1
Cd180	0
Cd2	4
Cd200r3	5
Cd207	2
Cd209a	2
Cd209c	7
Cd209f	1
Cd209g	7
Cd24a	2
Cd274	1
Cd28	1
Cd300a	0
Cd300c2	0
Cd300e	1
Cd300lf	0
Cd300lg	1
Cd320	3
Cd33	0
Cd34	3
Cd36	0
Cd38	1
Cd3g	1
Cd40	2
Cd55	1
Cd5l	1
Cd68	0
Cd69	0
Cd7	2
Cd79a	2
Cd79b	0
Cd80	2
Cd81	3
Cd83	2
Cd93	1
Cdc20	4
Cdc25a	3
Cdc25b	1
Cdc25c	4
Cdc42ep2	1
Cdc45	3
Cdc6	3
Cdca2	4
Cdca3	4
Cdca5	3
Cdca7	3
Cdca8	4
Cdh1	4
Cdh17	2
Cdh19	6
Cdk1	4
Cdk14	2
Cdk2ap2	0
Cdk4	3
Cdk6	0
Cdk8	2
Cdkn1a	2
Cdkn2aipnl	3
Cdkn2c	3
Cdkn2d	1
Cdkn3	4
Cdt1	3
Cebpa	0
Cebpb	0
Cebpd	0
Cebpzos	0
Celsr1	2
Cenpa	4
Cenpe	4
Cenpf	4
Cenph	3
Cenpm	4
Cenpn	3
Cenpp	4
Cenps	3
Cenpw	3
Cep55	4
Cep85	3
Ces4a	3
Cfap77	3
Cfb	0
Cfh	0
Cfp	2
Ch25h	3
Chac1	2
Chad	3
Chaf1a	3
Chaf1b	3
Chil3	1
Chka	0
Chrm3	2
Chrne	2
Chst11	1
Chsy3	2
Ciao2a	0
Ciart	0
Cib1	3
Cip2a	4
Cish	1
Cit	4
Cited1	2
Cited2	0
Ckap2	3
Ckap2l	4
Ckap5	4
Ckb	3
Cks1b	3
Cks2	3
Clcf1	2
Cldn1	2
Clec11a	2
Clec12a	1
Clec2d	2
Clec2g	4
Clec4a2	0
Clec4a3	0
Clec4d	1
Clec4e	1
Clec4n	2
Clec5a	0
Clec9a	4
Clspn	3
Cma1	1
Cmah	1
Cmip	2
Cmpk2	1
Cmss1	2
Cmtm7	0
Cnbd2	2
Cnn3	1
Col16a1	2
Col18a1	1
Col1a1	1
Col1a2	1
Col27a1	0
Col3a1	1
Col4a1	1
Col5a1	0
Col5a3	1
Col6a1	1
Col6a2	0
Col6a3	3
Col9a1	1
Colec12	1
Colgalt1	0
Comp	4
Comt	0
Corin	4
Coro2a	0
Cotl1	0
Cox5a	3
Cpa3	4
Cpd	0
Cpm	1
Cpne4	4
Cpne8	1
Cr2	2
Crabp1	1
Crct1	1
Creb5	0
Creld2	2
Crem	2
Crip1	1
Crip2	2
Crispld2	0
Cryaa	7
Cryba4	0
Csf1	1
Csf2rb	2
Csf3	1
Cspg4	1
Csrnp1	2
Cst6	2
Csta2	1
Cstb	0
Cstdc5	1
Cstdc6	1
Ctc1	0
Ctla2a	1
Ctla2b	1
Ctsa	0
Ctsb	0
Ctsc	0
Ctsd	0
Ctsf	0
Ctsk	1
Ctsl	0
Ctsw	1
Ctsz	0
Cwc25	2
Cx3cr1	0
Cxcl1	2
Cxcl10	1
Cxcl12	2
Cxcl13	1
Cxcl14	1
Cxcl2	2
Cxcl3	1
Cxcl9	4
Cxcr2	4
Cxcr4	0
Cxcr6	1
Cyba	0
Cybb	0
Cyld	2
Cyp11a1	4
Cyp4f18	0
Cyp4f37	4
Cyth4	0
D630023F18Rik	5
Dab2	0
Dars2	2
Dbf4	3
Dcakd	0
Dcn	1
Dcstamp	1
Dct	0
Dctpp1	3
Ddit3	2
Ddit4	0
Ddx39	3
Ddx3y	0
Ddx58	1
Ddx60	1
Dek	3
Dennd5b	0
Depdc1a	4
Derl3	4
Dgat1	2
Dgat2	4
Dgat2l6	7
Dhfr	3
Dhrs3	1
Dhx40	2
Dhx58	0
Diaph3	4
Dkc1	3
Dlc1	2
Dleu2	0
Dlgap5	4
Dlk1	1
Dmkn	2
Dmpk	2
Dna2	3
Dnah8	1
Dnaja1	2
Dnajb1	3
Dnajc9	3
Dnase1l3	1
Dnmt1	3
Dok2	3
Dpp6	2
Dppa3	0
Dpysl3	0
Dsg1a	1
Dthd1	2
Dtl	3
Dtx4	3
Dtymk	3
Dusp1	0
Dusp14	2
Dusp2	2
Dusp4	1
Dusp5	2
Dusp6	0
Dusp7	0
Dusp9	5
Dut	3
Dynll2	3
Dynlt1a	3
E2f1	3
E2f8	3
E330020D12Rik	3
Ear2	1
Ebf1	4
Ebi3	0
Ece1	1
Ecm1	0
Ect2	3
Edil3	2
Edn1	1
Ednrb	1
Eef1d	3
Eef1g	3
Efcab11	3
Efna1	2
Efnb2	2
Egf	2
Egln3	0
Egr1	0
Egr2	0
Egr3	2
Egr4	2
Ehd1	2
Ehd2	4
Ehd4	0
Eif2ak2	0
Eif2s3y	0
Eif4ebp1	0
Eif5a	3
Elmsan1	2
Eln	5
Elovl5	2
Emd	2
Emilin2	0
Emp1	2
Eno1	3
Entpd1	0
Epb41l4b	2
Epcam	2
Eprs	2
Eps8	1
Erg	4
Erh	3
Erp29	0
Errfi1	2
Esco2	3
Ets2	0
Evl	0
Evx1	4
Exoc3l2	3
Exoc3l4	2
Exosc8	3
Ext1	1
Ezh2	3
F10	1
F13a1	1
F2rl2	4
F3	1
F5	6
F7	4
F830045P16Rik	2
Fabp4	1
Fabp5	1
Fam110a	2
Fam111a	3
Fam167a	2
Fam20a	1
Fam20c	1
Fam214a	0
Fam217a	6
Fam43a	0
Fam71a	0
Fam83d	1
Fbn1	6
Fbn2	7
Fbxl7	1
Fbxo32	0
Fbxo34	2
Fbxo5	3
Fcgr1	0
Fcgr3	0
Fcgr4	1
Fcgrt	0
Fchsd2	0
Fcna	1
Fcrlb	2
Fcrls	0
Fdft1	3
Fdps	3
Fen1	3
Fez1	5
Ffar2	4
Ffar4	4
Fgf13	2
Fgf9	3
Fgl2	0
Fignl1	3
Fkbp4	3
Flg	0
Fli1	0
Flnb	1
Flrt3	2
Flt1	1
Fmnl2	1
Fmr1nb	1
Fn1	1
Fndc4	2
Fnip2	1
Folr2	1
Fos	0
Foxd1	1
Foxd2os	3
Foxm1	3
Foxo1	2
Fpr1	1
Frmd4b	0
Fscn1	1
Fst	2
Ftl1	0
Fxyd2	1
Fxyd7	0
Fyb	0
Fzr1	0
G0s2	1
G530011O06Rik	0
Gabarapl1	2
Gabrp	7
Gadd45b	2
Gadd45g	0
Gal	1
Galk1	3
Gapdh	3
Gapt	2
Gas6	1
Gas7	1
Gata2	4
Gata6	6
Gatm	3
Gbp2	1
Gbp3	0
Gbp4	1
Gbp5	1
Gbp6	4
Gbp7	0
Gclc	3
Gda	1
Gdf15	1
Gdf3	4
Gdpd4	2
Gem	2
Gfap	7
Gfi1b	1
Ghr	3
Gimap5	1
Gins2	3
Gja4	4
Gk	3
Gli2	6
Glipr1	0
Glipr2	1
Glrx	0
Glt1d1	4
Glul	0
Gmfg	0
Gmnn	3
Gna14	4
Gng10	0
Gng12	1
Got1	2
Gpc3	1
Gpd2	2
Gphn	2
Gpnmb	1
Gpr132	2
Gpr141b	1
Gpr162	0
Gpr171	2
Gpr183	2
Gpr25	6
Gpr34	0
Gpr4	2
Gpr65	3
Gpr84	3
Gpx1	0
Gpx3	0
Gramd3	2
Grasp	2
Grb7	6
Grik3	3
Gsg1	0
Gstm1	0
Gstp1	3
Gstp2	1
Gusb	0
Gypa	4
Gzma	4
Gzmb	1
Gzmc	1
H19	1
H1f0	0
H1fx	2
H2-M2	2
H2-M5	4
H2-Oa	0
H2-Q6	2
H2afv	4
H2afx	3
Hap1	2
Hapln3	2
Has2	1
Haus4	3
Haus8	3
Hba-a1	4
Hbb-bs	4
Hbb-bt	1
Hbegf	1
Hcar2	4
Hck	0
Hdac9	3
Hdc	1
Heg1	1
Hells	3
Hemgn	3
Heph	3
Herc6	1
Herpud1	2
Hes1	0
Hexa	0
Hexb	0
Hif3a	4
Hilpda	2
Hirip3	3
Hist1h1a	4
Hist1h1b	4
Hist1h1c	0
Hist1h1d	4
Hist1h1e	4
Hist1h2ab	4
Hist1h2ac	4
Hist1h2ae	4
Hist1h2af	4
Hist1h2ag	4
Hist1h2ai	4
Hist1h2ak	4
Hist1h2an	4
Hist1h2ao	4
Hist1h2ap	4
Hist1h2bb	4
Hist1h2bc	4
Hist1h2be	4
Hist1h2bg	4
Hist1h2bj	4
Hist1h2bk	4
Hist1h2bm	4
Hist1h2bn	4
Hist1h3a	3
Hist1h3b	4
Hist1h3c	4
Hist1h3d	4
Hist1h3e	4
Hist1h3f	4
Hist1h3i	4
Hist1h4c	4
Hist1h4d	4
Hist1h4h	4
Hist1h4i	3
Hist2h2ac	4
Hist2h2bb	4
Hist2h3b	4
Hist3h2ba	4
Hivep2	1
Hlx	0
Hmgb1	3
Hmgb2	3
Hmgb3	3
Hmgcll1	6
Hmgcs1	3
Hmgn2	3
Hmmr	4
Hmox1	1
Hmx2	1
Homer1	2
Hopx	1
Hoxa5	4
Hpgd	0
Hs3st1	3
Hsd17b11	2
Hsd17b14	6
Hsp90aa1	3
Hsp90ab1	3
Hsp90b1	3
Hspa1a	3
Hspa1b	3
Hspa5	2
Hspa8	3
Hspb1	1
Hspd1	3
Hspe1	3
Hsph1	3
Htra3	0
Htra4	0
Hyou1	3
Icam1	2
Icam2	1
Icos	1
Id1	3
Id2	0
Id3	1
Id4	0
Idi1	3
Ier2	0
Ier3	4
Ier5	0
Ier5l	2
Ifi203	1
Ifi204	1
Ifi205	1
Ifi206	1
Ifi207	0
Ifi208	1
Ifi209	1
Ifi211	1
Ifi213	1
Ifi214	1
Ifi27	0
Ifi27l2a	0
Ifi47	1
Ifih1	1
Ifit1	1
Ifit1bl1	1
Ifit2	1
Ifit3	1
Ifit3b	1
Ifitm1	1
Ifitm2	2
Ifitm3	1
Ifitm6	1
Ifnb1	1
Ifng	4
Ifngr1	0
Igf1	1
Igf2bp3	0
Igfbp4	3
Igflr1	2
Igha	4
Ighm	4
Iglc2	2
Igsf6	0
Iigp1	1
Ikzf2	1
Ikzf3	1
Il10	1
Il10ra	0
Il12b	3
Il13	1
Il17f	1
Il1a	0
Il1b	2
Il1f5	6
Il1r2	2
Il1rn	1
Il2	2
Il21r	0
Il22	1
Il22ra2	1
Il23a	2
Il23r	1
Il2ra	4
Il2rg	1
Il4	4
Il4i1	2
Il6	1
Incenp	3
Inhba	1
Insig1	3
Ipmk	4
Ipo5	3
Iqgap2	1
Iqgap3	1
Irf1	1
Irf2bp2	0
Irf2bpl	0
Irf4	2
Irf6	2
Irf7	1
Irf8	0
Irgm1	0
Isg15	1
Isg20	1
Isy1	2
Isyna1	3
Itga1	1
Itga3	5
Itga4	0
Itga6	0
Itga9	0
Itgae	1
Itgal	0
Itgam	0
Itgav	0
Itgb5	0
Itih5	0
Itk	1
Itsn1	1
Ivd	2
Jaml	1
Jdp2	2
Jmy	2
Jpt1	3
Jun	0
Kcnip4	1
Kcnn4	0
Kcnq1ot1	0
Kctd12	0
Kctd14	4
Kdm2b	2
Kdr	1
Kif11	4
Kif14	4
Kif15	3
Kif18b	4
Kif20a	4
Kif20b	4
Kif22	4
Kif23	4
Kif2c	4
Kif4	4
Kifc1	3
Kitl	1
Klf10	0
Klf2	1
Klf3	0
Klf4	0
Klf6	0
Klhl38	0
Klhl6	0
Klk7	7
Klra5	1
Klrb1b	0
Klrc1	2
Klrd1	1
Klrk1	1
Knl1	4
Knstrn	4
Kpna2	3
Kpnb1	3
Krt1	0
Krt10	3
Krt14	1
Krt15	1
Krt17	1
Krt18	0
Krt2	1
Krt222	1
Krt4	4
Krt5	1
Krt6a	1
Krt71	1
Krt83	0
Krtdap	2
Lacc1	0
Lair1	0
Lama2	6
Lama4	6
Lamp1	0
Lap3	3
Lars2	2
Lbp	1
Lbr	3
Lcn2	4
Ldha	3
Ldlr	1
Ldlrad4	3
Lgals3	2
Lgals3bp	0
Lgals7	3
Lgals9	0
Lgmn	0
Lhfpl2	0
Lif	1
Lig1	3
Lilr4b	1
Lilra5	0
Lilrb4a	0
Limd2	0
Lingo1	5
Lmna	2
Lncpint	2
Lockd	4
Lor	0
Lpar3	2
Lpar6	0
Lpcat4	3
Lpl	0
Lpxn	0
Lrg1	4
Lrmda	1
Lrp1	0
Lrrc25	0
Lrrk2	2
Lsm2	3
Lsmem1	2
Lst1	0
Lta	1
Ltb	1
Lum	5
Ly6a	4
Ly6c2	1
Ly6d	2
Ly6e	0
Ly6g5b	4
Ly75	2
Ly86	0
Lyl1	0
Lyve1	1
Lyz1	1
Lyz2	0
Mab21l3	1
Mad2l1	3
Maf	0
Mafb	0
Malt1	2
Maml2	2
Man2b1	0
Manf	3
Map1b	2
Map3k19	1
Map3k5	0
Map3k8	0
Map4k4	2
Map9	3
Mapre2	0
March3	2
Marcks	0
Marco	1
Matn1	4
Mbp	2
Mcm2	3
Mcm3	3
Mcm4	3
Mcm5	3
Mcm6	3
Mcm7	3
Mcoln3	4
Mcpt1	4
Mcpt2	5
Mcpt4	5
Mdfi	0
Mecom	7
Med21	2
Mef2c	0
Meg3	1
Megf10	1
Melk	4
Mertk	0
Mfap2	4
Mfge8	2
Mfsd2a	2
Mgat5	0
Mgl2	1
Mgst1	1
Mid1	3
Mid1ip1	3
Mif	3
Milr1	0
Mir142hg	2
Mir155hg	1
Mir99ahg	3
Mis18a	3
Mis18bp1	3
Mki67	4
Mlana	0
Mlf1	2
Mlxipl	1
Mmd	2
Mmp10	6
Mmp12	0
Mmp13	0
Mmp19	1
Mmp8	1
Mmp9	2
Mms22l	3
Mndal	0
Mns1	4
Morrbid	3
Mpeg1	0
Mpp1	0
Mpp7	2
Mrc1	0
Mrgpra9	1
Mrpl12	3
Mrpl18	3
Mrpl42	3
Ms4a4a	0
Ms4a4c	0
Ms4a6b	0
Ms4a6c	0
Ms4a6d	0
Ms4a7	0
Ms4a8a	1
Msmo1	3
Msr1	0
Msrb1	0
Mt1	0
Mt2	1
Mt3	2
Mt4	2
Mthfd2	3
Mtus1	0
Mxd1	0
Mxd3	1
Mxi1	2
Myadm	0
Mybl2	3
Myc	3
Mycl	0
Myh8	4
Myl4	5
Mylip	0
Mylk4	6
Mylpf	3
Myo10	2
Myo1e	2
Naaa	0
Naalad2	1
Nap1l5	1
Nasp	3
Ncapd2	4
Ncapd3	3
Ncapg	4
Ncapg2	3
Ncaph	3
Nccrp1	2
Nceh1	4
Ncf1	2
Nckap5	7
Ncl	3
Ndc80	3
Ndrg1	2
Neat1	2
Nectin3	2
Nedd4	2
Nedd9	1
Neil3	4
Nek2	4
Nes	3
Nfe2l2	0
Nfib	1
Nfil3	2
Nfkb1	2
Nfkbia	2
Nfkbid	2
Nfkbie	2
Nfkbiz	2
Nhp2	3
Ninj1	2
Ninl	2
Nlrp3	2
Nme1	3
Nme4	3
Nmnat2	4
Nol4	2
Npc2	0
Nphs2	4
Npl	0
Npm1	3
Npnt	0
Nppc	1
Npy	1
Nr1h3	1
Nr4a1	0
Nr4a2	2
Nr4a3	2
Nrap	1
Nrg1	2
Nrg2	1
Nrgn	1
Nrp1	0
Nrp2	1
Nsd2	3
Nt5dc2	3
Nt5e	1
Ntpcr	0
Nucks1	3
Nudc	3
Nudcd2	3
Nudt9	2
Nuf2	4
Nupr1	1
Nusap1	4
Nutf2	3
Oas1a	0
Oas3	1
Oasl1	1
Oasl2	0
Ocln	2
Ocstamp	0
Odc1	3
Olfm1	4
Olfml3	0
Olfr111	3
Olr1	1
Ophn1	0
Orc6	3
Osbp2	2
Osgin1	0
Osgin2	2
Osm	0
Otof	4
Otud1	0
P2ry10	2
P2ry12	0
P2ry6	0
Pa2g4	3
Padi4	1
Pag1	0
Palld	1
Parp1	3
Parp12	0
Parp14	1
Parpbp	4
Pax3	4
Pbk	4
Pcdh10	2
Pcdh7	2
Pclaf	4
Pcna	3
Pdcd1lg2	1
Pde10a	3
Pde3b	0
Pde4d	2
Pde4dip	2
Pde7b	0
Pdgfb	0
Pdia3	3
Pdia4	3
Pdia6	3
Pdlim1	0
Pdpn	1
Pebp1	3
Peg10	5
Peli1	2
Penk	2
Pf4	1
Pfkfb3	0
Pfkfb4	2
Pfkl	3
Pgam1	3
Pgd	0
Pgf	2
Pgk1	3
Pgls	0
Pglyrp1	1
Pgp	3
Phf11a	1
Phf11b	1
Phf11d	1
Phgdh	3
Phlda1	2
Phlda3	0
Phlpp1	2
Pik3r5	2
Pilra	3
Pim3	2
Pimreg	3
Pirb	0
Pjvk	0
Pkig	3
Pkm	3
Pkmyt1	3
Pkp4	2
Pla2g15	0
Pla2g2f	5
Pla2g4a	3
Pla2g4b	5
Pla2g4e	4
Pla2g7	0
Plac8	1
Plagl1	1
Plat	1
Plau	0
Plaur	2
Plbd1	2
Plcl1	2
Pld4	0
Plec	2
Plek2	2
Plekha6	1
Plekho1	0
Plekho2	0
Plet1	1
Plin2	0
Plk1	4
Plk2	1
Plk3	5
Plk4	3
Plpp1	2
Pltp	1
Plxdc2	0
Plxna4	1
Plxna4os1	1
Pmaip1	0
Pmel	0
Pmepa1	0
Pmp22	1
Pmvk	2
Pnp	0
Poc1a	3
Pola1	3
Pou2f2	0
Ppa1	3
Ppbp	3
Ppdpf	3
Ppfia4	0
Ppia	3
Ppid	3
Ppif	3
Ppil1	3
Ppm1e	3
Ppp1r14b	3
Ppp1r15a	2
Ppp1r16b	2
Prc1	4
Prdm1	2
Prdx1	3
Prdx4	3
Prg4	1
Prim1	3
Prkcg	2
Prkg1	4
Prnp	2
Procr	1
Prr11	4
Prr7	2
Prss22	2
Prtn3	1
Prxl2b	0
Psap	0
Psapl1	5
Psat1	3
Psd3	3
Pstpip1	0
Ptgds	4
Ptger4	0
Ptgs1	2
Ptgs2	0
Ptma	3
Ptn	4
Ptpn6	0
Ptprb	1
Ptprk	1
Ptprm	1
Ptprn	2
Pvt1	3
Pycard	3
Qpct	4
Rab11fip1	2
Rab20	1
Rab3il1	0
Rab7b	0
Rac2	0
Racgap1	4
Rad21	3
Rad51	3
Rad51ap1	3
Rad51b	3
Raet1e	3
Ramp3	2
Ran	3
Ranbp1	3
Rangap1	3
Rap2a	3
Rap2b	0
Rapgef2	1
Rapsn	0
Rara	4
Rasa4	0
Rasd1	2
Rasgef1b	2
Rasgrp2	1
Rasl11a	1
Rasl11b	2
Rbbp7	3
Rbfox2	4
Rbm24	4
Rbm38	3
Rbm47	0
Rbms3	0
Rbpms	1
Rcan1	1
Rcsd1	0
Reep1	5
Reep4	3
Rel	2
Rem2	2
Resf1	2
Retnla	1
Rfc2	3
Rfc4	3
Rfc5	3
Rftn1	0
Rgcc	2
Rgl1	1
Rgs1	2
Rgs7bp	0
Rhob	0
Rhoc	2
Rhof	2
Rhoh	0
Rhoq	2
Rian	4
Rilpl2	0
Rin2	2
Ripk2	2
Ripor2	1
Rnase4	0
Rnaseh2c	3
Rnaset2a	3
Rnd3	2
Rnf125	2
Rnf157	2
Rnf180	0
Rnf213	0
Rnf217	2
Rnpep	0
Robo1	1
Robo2	1
Rpa1	3
Rpa2	3
Rrad	2
Rrbp1	0
Rrm1	3
Rrm2	3
Rrp1b	3
Rsad2	1
Rtcb	0
Rtp4	0
Rundc3b	2
S100a8	1
S100a9	4
S1pr1	0
Saa1	0
Saa3	1
Sae1	3
Samd4	1
Samhd1	0
Samsn1	1
Sap30	0
Sart3	3
Sbk2	1
Sbsn	2
Scarb1	0
Scin	2
Scoc	3
Scube2	7
Scx	1
Sdc3	1
Sdc4	2
Sdcbp2	2
Sdf2l1	3
Sdk2	4
Sec24d	2
Selenoh	3
Selenop	0
Selp	1
Selplg	0
Sema4d	0
Sema6a	3
Sema6d	2
Sema7a	2
Serinc2	4
Serinc3	0
Serpina3f	6
Serpina3g	1
Serpinb1a	1
Serpinb2	1
Serpinb6b	2
Serpinb8	0
Serpinb9	2
Serpind1	2
Serpine1	1
Serpine2	0
Serpinf1	0
Serpinh1	4
Sertad1	2
Sesn1	0
Set	3
Sfn	1
Sfxn1	3
Sgcz	3
Sgk1	0
Sgms1	1
Sgo2a	3
Sh2d1b1	0
Sh3bp1	0
Sh3gl3	2
Shbg	6
Shc4	0
Shcbp1	4
Shisa2	3
Shisa5	0
Shmt2	3
Siglece	0
Siglech	0
Sirpb1c	1
Ska1	4
Skap1	1
Sla	0
Slamf7	2
Slamf8	4
Slamf9	0
Slc11a1	0
Slc13a3	0
Slc15a2	2
Slc16a10	0
Slc16a14	2
Slc16a3	3
Slc20a1	3
Slc22a23	1
Slc25a33	2
Slc27a2	4
Slc29a3	0
Slc2a13	7
Slc2a6	2
Slc32a1	2
Slc34a1	4
Slc37a2	0
Slc40a1	1
Slc41a1	2
Slc41a2	2
Slc43a3	3
Slc4a10	5
Slc4a4	1
Slc5a4b	0
Slc6a16	6
Slc7a11	1
Slc7a2	1
Slc7a5	4
Slc7a8	0
Slc8a1	3
Slc9a3r2	1
Slc9a9	1
Slco4a1	2
Slfn1	1
Slfn2	0
Slfn4	1
Slfn5	0
Slfn8	0
Slfn9	4
Slit2	4
Sln	5
Slpi	1
Smc2	3
Smc4	3
Smchd1	2
Smim22	6
Smox	2
Smpdl3a	1
Snca	1
Snhg15	2
Snrpa1	3
Snrpd1	3
Snx2	0
Snx22	1
Snx24	0
Snx5	0
Socs1	2
Socs3	0
Sorl1	0
Sox10	0
Sox4	0
Sox5	2
Sox9	3
Sp100	0
Sp110	0
Spag5	3
Sparc	1
Sparcl1	6
Spc24	4
Spc25	4
Spdl1	3
Sphk1	1
Spin4	4
Spink2	4
Spint1	0
Spp1	4
Sprr1a	1
Sprr1b	6
Sprr2a3	1
Sprr2d	1
Spry1	0
Sptbn1	0
Sqstm1	2
Srgn	0
Srm	3
Srxn1	2
Ssh2	0
St3gal1	2
St3gal5	3
St3gal6	0
St6galnac4	3
St8sia4	2
Stab1	0
Stac	2
Stat1	0
Stat5a	2
Stfa1	1
Stfa2	1
Stfa2l1	2
Stfa3	1
Stil	3
Stk10	0
Stmn1	4
Stox2	1
Stx11	1
Stxbp5l	2
Sucnr1	4
Sulf2	3
Sult2b1	2
Susd3	0
Syce2	3
Syngr1	0
Synpr	0
Syt7	1
Sytl3	2
Tacc3	4
Taf4b	2
Tagap	0
Tagln2	3
Taldo1	0
Tanc2	0
Tarm1	1
Tbc1d4	2
Tbxas1	1
Tcaf2	2
Tceal3	7
Tcf19	3
Tcf4	0
Tcim	0
Tcirg1	0
Tcof1	3
Tcp1	3
Tcp10a	5
Tcp10b	5
Tcp11l2	2
Tdrd9	1
Tent5a	0
Tent5c	0
Terb2	6
Tex14	2
Tex15	2
Tfdp1	3
Tgfb2	6
Tgfbi	0
Tgfbr1	0
Tgtp1	4
Thbd	1
Thbs1	0
Themis	1
Tifab	0
Timd4	2
Timeless	3
Timm8a1	3
Timp1	1
Timp2	0
Timp3	5
Tiparp	2
Tipin	3
Tk1	3
Tkt	0
Tlr13	0
Tlr2	0
Tlr7	0
Tm4sf1	4
Tm4sf5	0
Tmcc3	2
Tmem106a	0
Tmem119	0
Tmem163	1
Tmem176a	0
Tmem176b	0
Tmem253	2
Tmem26	4
Tmem273	3
Tmem37	0
Tmem45b	4
Tmem86a	0
Tmem97	3
Tmpo	3
Tmprss13	3
Tmsb10	4
Tmsb4x	0
Tmtc2	2
Tmx4	3
Tnc	6
Tnf	2
Tnfaip2	2
Tnfaip3	2
Tnfaip6	1
Tnfrsf11a	0
Tnfrsf11b	0
Tnfrsf13b	0
Tnfrsf23	2
Tnfrsf9	2
Tnfsf11	1
Tnfsf13b	0
Tnfsf15	2
Tnfsf8	0
Tnfsf9	1
Tnip1	2
Tnip3	1
Tnnc2	4
Tnni2	0
Tns1	1
Tob2	2
Top2a	4
Topbp1	3
Tor3a	0
Tpbg	2
Tph1	4
Tpi1	3
Tppp3	0
Tpsab1	4
Tpsb2	4
Tpx2	4
Traf1	2
Traf4	2
Trbv14	5
Trbv19	1
Trem1	3
Trem2	0
Trf	0
Trib1	0
Trim25	0
Trim30a	0
Trim35	2
Trim47	0
Trim59	4
Trip13	3
Trmt61b	2
Troap	4
Trp53i11	4
Trps1	2
Tsc22d1	2
Tsc22d3	0
Tslp	1
Tspan13	0
Tspan32	3
Tuba1a	2
Tuba1b	3
Tuba1c	2
Tuba4a	2
Tubb2a	0
Tubb4b	3
Tubb5	3
Tubb6	1
Tubg1	3
Twist1	2
Txnip	0
Txnrd1	2
Tyms	3
Tyro3	5
Ubc	0
Ube2c	4
Ube2l6	1
Ube2s	2
Ube2t	3
Ucp1	1
Uhrf1	3
Umps	3
Unc119	3
Unc45b	7
Unc93b1	0
Ung	3
Upp1	1
Uqcc2	3
Usp1	3
Usp18	1
Ust	2
Vars	3
Vat1	1
Vav3	2
Vcam1	1
Vcan	1
Vdr	2
Vegfa	2
Vegfb	3
Vim	2
Vps37b	2
Vsig4	6
Vsir	0
Wdfy4	0
Wdr72	4
Wfdc17	1
Wfdc21	1
Wnt11	1
Wnt16	6
Wnt9a	2
Wwox	3
Wwtr1	2
Xaf1	0
Xcl1	1
Xcr1	1
Xdh	1
Xist	2
Xylt1	0
Ybx1	3
Yes1	2
Zbp1	4
Zc3h7a	2
Zdbf2	2
Zdhhc14	0
Zeb1	2
Zeb2	0
Zeb2os	0
Zfand2a	0
Zfand5	0
Zfhx3	0
Zfp185	1
Zfp263	2
Zfp366	2
Zfp367	3
Zfp36l1	2
Zfp36l2	0
Zfp750	0
Zfpm2	3
Zmynd15	0
Zwilch	3
Zyx	0
